# Proteome partitioning constraints on long-term laboratory evolution

**DOI:** 10.1101/2023.09.08.556843

**Authors:** Matteo Mori, Vadim Patsalo, James R. Williamson, Matthew Scott

## Abstract

Adaptive laboratory evolution experiments provide a controlled context in which the dynamics of selection and adaptation can be followed in real-time at the single-nucleotide level^1^. And yet this precision introduces hundreds of degrees-of-freedom as genetic changes accrue in parallel lineages over generations^2^. On short timescales, physiological constraints have been leveraged to provide a coarse-grained view of bacterial gene expression characterized by a small set of phenomenological parameters^3–5^. Here, we ask whether this same framework, operating at a level between genotype and fitness, informs physiological changes that occur on evolutionary timescales. Using Lenski’s Ara-1 lineage adapted to growth in glucose minimal medium^6^, we find that the proteome is substantially remodeled over 40 000 generations. We apply our existing quantitative proteomics analysis to partition hundreds of expressed proteins into six sectors with shared metabolic function and physiological response^4^. To accommodate the increased growth rates in the evolved strains, expression of metabolic enzymes undergoes sector-specific adaptation to enable increased fluxes. We find that catabolic proteins adapt by increasing the total enzyme abundance, whereas anabolic and glycolytic proteins exhibit decreased free-enzyme pools. We propose that flux-dependent regulation^7^ and substrate saturation^8^ can account for the sector-specific remodeling.

---

Laboratory evolution experiments provide a controlled environment within which adaptation can be tracked with single-nucleotide precision^1,6^. Despite the depth of data, there is no consensus framework for predicting the trajectory of adaptation, nor de-convolving how the genomic changes confer increased fitness. Part of the challenge comes from the large number of mutations that accumulate over the course of the experiment, and the possible interdependence of each of these mutations on all others in the evolutionary history of the organism^9,10^. Yet the recurrence of a common collection of mutations in parallel lineages hints at a set of simplifying principles^11,12^.

Physiological constraints can shape gene expression^5^. In *Escherichia coli*, one primary physiological constraint is the near-constant total protein concentration, reflecting the high metabolic cost of biosynthesis of the proteome. As a consequence, if one protein increases in concentration, then the concentrations of other proteins must decrease to accommodate the change. In response to growth inhibition, the concentration (or, equivalently, the protein mass fraction) of groups of proteins exhibit concerted positive or negative correlation with growth rate serving to partition the proteome into coarse-grained ‘sectors’ that share common functions^4,13^. Taken together, the constraint on total protein concentration and the coarse partitioning of the proteome define a set of physiological constraints that shape the response of the organism to metabolic challenges^5,13,14^.

For example, in response to translation-inhibition, ribosome and ribosome-affiliated proteins increase in mass fraction, with a concomitant decrease in the mass fraction of most other proteins. This set of co-regulated, translation-associated proteins defines what is referred to as the R-protein sector ^3–5^. Similarly, metabolic limitations (including catabolic and anabolic limitations) serve to define other protein groups responding in concert, resulting in a partitioning of the proteome comprised of six sectors^4,13^. The exponential growth rate can be decomposed as a flux-balance among these sectors, effectively treating each sector as a single enzyme with a lumped catalytic constant that quantifies how strongly changes in the sector protein abundance affects the growth rate^4^.

Proteome partitioning constraints have been used to predict metabolic response on laboratory timescales^5,14,15^, and on short evolutionary timescales to predict the spectrum of antibiotic-resistant mutants^16^. Here, we use quantitative proteomics applied to Lenski’s laboratory evolved strains to determine how adaptation to growth in glucose over the course of 40 000 generations is reflected in the proteome partitioning of the bacterium. There is a monotonic increase in the exponential growth rate of the bacteria with generation, necessitating a monotonic increase in the metabolic flux over the course of adaptation. We find that this increase in flux is accommodated differently in different sectors: the catabolic sector increases its total protein fraction, whereas the glycolytic and anabolic sectors keep a constant proteome fraction that carries more flux by increasing substrate saturation. This is effectively a decrease in the amount of enzyme not carrying flux, primarily in enzymes responsible for glycolysis and amino acid synthesis. Interestingly, these enzymes are adjacent in the metabolic network to two major deletions that appear early in the adaptation, pyruvate kinase (*pykF*) and glutamate synthase (GOGAT, *gltBD*). In response to the deletions, it appears that the bacterium is modulating substrate saturation rather than enzyme abundance to increase metabolic flux, thereby freeing up precious space in a constrained proteome.
