## Supplemental tables for "Proteome partitioning constraints on long-term laboratory evolution"

### Sheet: Table S1 - Fig 1A
Figure 1 A – RNA/Protein ratio in nutrient- and translation-modulated growth
Strain	Medium	Growth rate (dbl/h)	Standard deviationa	RNA (ug/mL)	Std. Dev.	Protein (ug/mL)	Std. Dev.	RNA/ Protein	Errorb
Ancestral	Glycerol	0.78	0	80	3	367	3	0.22	0.01
(REL 606)	Glucose	1.3	0.01	89	2	310	3	0.29	0.01
	Gly+cAA	1.56	0.01	105	1	340	12	0.31	0.01
	Glu+cAA	1.76	0.03	124	9	316	9	0.39	0.03
	Gly RDM	2.02	0.02	129	3	302	21	0.43	0.03
40k (10938)	Glycerol	0.85	0.01	60	1	306	10	0.2	0.01
	Glucose	1.63	0.05	95	3	285	2	0.33	0.01
	Gly+cAA	1.83	0.01	104	8	289	3	0.36	0.03
	Glu+cAA	1.7	0.08	112	3	313	11	0.36	0.02
	Gly RDM	2.22	0.1	124	1	274	3	0.45	0.01
Ancestral	Glu+1uM CAM	0.86	0.02	105	3	322	15	0.33	0.02
(REL 606)	Glu+2uM CAM	0.59	0.01	116	1	289	2	0.4	0
	Glu+4uM CAM	0.28	0.02	126	5	304	8	0.41	0.02
	Glu+6uM CAM	0.18	0.01	132	2	287	7	0.46	0.01
	Glu+8uM CAM	0.11	0.02	135	5	280	3	0.48	0.02
2k (1164A)	Glucose	1.4	0.01	91	1	275	3	0.33	0
	Glu+1uM CAM	0.87	0.02	109	2	276	4	0.4	0.01
	Glu+2uM CAM	0.62	0	122	0	275	11	0.44	0.02
	Glu+4uM CAM	0.32	0	139	1	257	4	0.54	0.01
	Glu+6uM CAM	0.18	0.01	146	2	237	9	0.62	0.02
	Glu+8uM CAM	0.13	0.01	149	1	233	6	0.64	0.02
10k (4536A)	Glucose	1.5	0.02	94	1	289	4	0.33	0.01
	Glu+1uM CAM	1.08	0.01	106	4	271	4	0.39	0.01
	Glu+2uM CAM	0.82	0.01	118	4	268	3	0.44	0.02
	Glu+4uM CAM	0.48	0.03	139	2	258	9	0.54	0.02
	Glu+8uM CAM	0.18	0.01	149	1	237	0	0.63	0
	Glu+10uM CAM	0.15	0.03	152	5	232	4	0.66	0.03
20k (8593A)	Glucose	1.57	0.02	91	2	284	12	0.32	0.02
	Glu+1uM CAM	1.2	0.02	103	4	275	1	0.37	0.01
	Glu+2uM CAM	0.97	0.03	118	0	267	6	0.44	0.01
	Glu+4uM CAM	0.65	0	129	1	251	0	0.51	0
	Glu+8uM CAM	0.33	0.01	145	0	224	4	0.65	0.01
	Glu+10uM CAM	0.23	0.02	149	5	228	8	0.65	0.03
40k (10938)	Glu+2uM CAM	0.96	0.01	121	4	252	7	0.48	0.02
	Glu+4uM CAM	0.62	0.02	140	4	238	1	0.59	0.02
	Glu+8uM CAM	0.3	0.02	148	11	214	1	0.69	0.05
	Glu+10uM CAM	0.25	0.03	160	8	223	2	0.72	0.04
	Glu+12uM CAM	0.18	0	161	5	226	4	0.71	0.03
a. Standard deviation over at least 2 experiments performed on different days.
b. Error propagated using the standard deviation in RNA and Protein.

### Sheet: Table S2 - Fig 1B
Figure 1 B – RNA/Protein ratio in glycerol minimal medium under translation-modulated growth
Strain	Medium	Growth rate (dbl/h)	Standard deviationa	RNA (ug/mL)	Std. Dev.	Protein (ug/mL)	Std. Dev.	RNA/ Protein	Errorb
Ancestral	Glycerol	0.78	0	80	3	367	3	0.22	0.01
(REL 606)	Gly+1uM CAM	0.73	0.03	93	0	349	17	0.27	0.01
	Gly+2uM CAM	0.56	0.01	105	2	339	11	0.31	0.01
	Gly+4uM CAM	0.36	0.01	120	4	327	3	0.37	0.01
	Gly+6uM CAM	0.19	0.01	133	9	320	3	0.42	0.03
	Gly+8uM CAM	0.13	0.01	134	6	327	38	0.41	0.05
40k (10938)	Glycerol	0.85	0.01	60	1	306	10	0.2	0.01
	Gly+2uM CAM	0.67	0.05	103	6	283	6	0.36	0.02
	Gly+4uM CAM	0.47	0.04	128	1	262	18	0.49	0.03
	Gly+8uM CAM	0.27	0.03	153	6	250	12	0.61	0.04
	Gly+10uM CAM	0.21	0.03	155	9	235	1	0.66	0.04
	Gly+12uM CAM	0.17	0.05	154	7	237	6	0.65	0.03
a. Standard deviation over at least 2 experiments performed on different days.
b. Error propagated using the standard deviation in RNA and Protein.
	Glucose	1.3	0.01	89	2	310	3	0.29	0.01
Ancestral	Glu+1uM CAM	0.86	0.02	105	3	322	15	0.33	0.02
(REL 606)	Glu+2uM CAM	0.59	0.01	116	1	289	2	0.4	0
	Glu+4uM CAM	0.28	0.02	126	5	304	8	0.41	0.02
	Glu+6uM CAM	0.18	0.01	132	2	287	7	0.46	0.01
	Glu+8uM CAM	0.11	0.02	135	5	280	3	0.48	0.02
	Glucose	1.63	0.05	95	3	285	2	0.33	0.01
	Glu+2uM CAM	0.96	0.01	121	4	252	7	0.48	0.02
	Glu+4uM CAM	0.62	0.02	140	4	238	1	0.59	0.02
	Glu+8uM CAM	0.3	0.02	148	11	214	1	0.69	0.05
	Glu+10uM CAM	0.25	0.03	160	8	223	2	0.72	0.04
	Glu+12uM CAM	0.18	0	161	5	226	4	0.71	0.03

### Sheet: Table S3 - Fig 1 Linear fits 
Applying a linear weighted-least-squares fit to the data in Tables S1/S2, the fit parameters,
along with 68% confidence intervals (approx. one standard deviation), are shown below.
Figure 1A
Nutrient-modulated growth (gray line)
Strain	Slope	68% CI	Intercept	68% CI	r2
ANC+40k	0.15	0.01	0.09	0.02	0.997
Translation-modulated growth (colored lines)
Strain	Slope	68% CI	Intercept	68% CI	r2
ANC	-0.15	0.01	0.49	0.01	0.999
2k	-0.22	0.03	0.62	0.03	0.997
10k	-0.25	0.02	0.67	0.02	0.999
20k	-0.28	0.04	0.7	0.03	0.998
40k	-0.28	0.01	0.76	0.01	1
Figure 1B
Translation-modulated growth (dashed lines; glycerol minimal)
Strain	Slope	68% CI	Intercept	68% CI	r2
ANC	-0.34	0.03	0.49	0.02	0.999
40k	-0.71	0.03	0.8	0.02	0.999

### Sheet: Table S4 - Fig 2
Figure 2 – Sector proteome fractions under translation-limitation
Ancestral strain – REL606
	Growth	Sector proteome fraction
Medium	rate (dbl/h)	R	O	C	U	S	A
Glucose	1.3	0.211	0.161	0.065	0.169	0.124	0.257
Glucose	1.3	0.242	0.18	0.069	0.168	0.107	0.223
Glu+1uM CAM	0.86	0.253	0.178	0.065	0.163	0.108	0.219
Glu+2uM CAM	0.59	0.279	0.185	0.057	0.155	0.11	0.201
Glu+2uM CAM	0.59	0.279	0.187	0.064	0.151	0.11	0.196
Glu+3uM CAM	0.41	0.292	0.185	0.058	0.151	0.108	0.191
Glu+4uM CAM	0.28	0.315	0.191	0.055	0.147	0.104	0.175
Glu+4uM CAM	0.28	0.362	0.193	0.057	0.132	0.09	0.154
Glu+5uM CAM	0.2	0.328	0.201	0.051	0.137	0.102	0.17
Glu+6uM CAM	0.18	0.326	0.203	0.054	0.139	0.099	0.165
Glu+6uM CAM	0.18	0.34	0.206	0.06	0.132	0.093	0.156
40k – 10938
	Growth	Sector proteome fraction
Medium	rate (dbl/h)	R	O	C	U	S	A
Glucose	1.63	0.265	0.131	0.082	0.184	0.102	0.227
Glucose	1.63	0.264	0.15	0.079	0.182	0.101	0.213
Glu+2uM CAM	0.96	0.376	0.143	0.066	0.16	0.081	0.165
Glu+4uM CAM	0.62	0.37	0.157	0.061	0.158	0.082	0.158
Glu+6uM CAM	0.32	0.4	0.147	0.056	0.148	0.085	0.152
Glu+8uM CAM	0.3	0.392	0.152	0.061	0.151	0.084	0.147
Glu+9uM CAM	0.29	0.397	0.16	0.053	0.146	0.083	0.149
Glu+10uM CAM	0.25	0.41	0.171	0.057	0.14	0.074	0.136
Linear fit to translation-limited proteome fractions constrained to share the same slope between strains
and constrained to have the sum of offsets sum to 1
	Slope (h/dbl)	Intercept
Sector	Anc./40k	Anc	40k
R	-0.103	0.356	0.454
O	-	0.192	0.16
C	0.012	0.053	0.056
U	0.031	0.0133	0.0138
S	0.016	0.102	0.077
A	0.072	0.163	0.114
